# Analysis of somatic mutations in senescent cells using single-cell whole-genome sequencing

**DOI:** 10.1101/2022.09.16.508266

**Authors:** Lei Zhang, Marco De Cecco, Moonsook Lee, Xiaoxiao Hao, Alexander Y. Maslov, Cristina Montagna, Judith Campisi, Xiao Dong, John M. Sedivy, Jan Vijg

## Abstract

Somatic mutations accumulate in multiple organs and tissues during aging and are a known cause of cancer. Here we tested whether mutations accumulate during replicative senescence. Cellular senescence is also a possible cause of functional decline in aging, yet also acts as an anti-cancer mechanism *in vivo*. Using single-cell whole-genome sequencing, we compared mutation burdens between early passage and deeply senescent human fibroblasts. The results showed that single-nucleotide variations and small insertions and deletions increased in senescent cells by about two-fold, but have the same spectrum as early passage cells, while it has been known that particular mutational signatures are found in tumor cells. In contrast, aneuploidies were observed in half the senescent cells, but largely absent in early passage cells. Thus, the patterns of mutations among senescent, normal-aged and tumor cells differ significantly.
