## Supplemental Tables 1-3 for "Analysis of somatic mutations in senescent cells using single-cell whole-genome sequencing"

### Sheet: Table S1
Table S1. A summary of whole-genome sequencing statistics.
Sample ID	Type	Status	# raw read pairs (150bp paired)	Average depth (MapQ≥40)	% Genome (covered with reads of MapQ≥40)
					≥ 20x	≥ 10x	≥ 5x	at 0x
IMR90_p15_01_01	Single cell	Primary	2790018292	26.1842	0.43756	0.677936	0.812216	0.110738
IMR90_p15_01_05	Single cell	Primary	2812841351	23.0095	0.455733	0.757404	0.865173	0.103464
IMR90_p15_02_02	Single cell	Primary	2727699509	25.6773	0.390623	0.61224	0.756983	0.130601
IMR90_p15_02_05	Single cell	Primary	2804715192	24.2976	0.512299	0.754277	0.849983	0.106054
IMR90_p15_02_06	Single cell	Primary	2812405287	26.3476	0.592327	0.825243	0.878649	0.103603
IMR90_p15_03_01	Single cell	Primary	2795448735	16.1368	0.30378	0.623445	0.804483	0.109007
IMR90_p15_03_12	Single cell	Primary	2734135728	26.0251	0.52707	0.725556	0.808424	0.12855
IMR90_p15_03_14	Single cell	Primary	2802065932	18.0848	0.361025	0.694372	0.841034	0.106898
IMR90_p38_01_02	Single cell	Senescent	2769436342	23.0042	0.41541	0.650419	0.789207	0.117298
IMR90_p38_01_03	Single cell	Senescent	2808746037	25.1955	0.532557	0.798465	0.872126	0.104769
IMR90_p38_02_08	Single cell	Senescent	2667091221	25.255	0.380799	0.552741	0.686779	0.149919
IMR90_p38_02_10	Single cell	Senescent	2563387615	25.3985	0.399186	0.566618	0.683996	0.182972
IMR90_p38_02_12	Single cell	Senescent	2772093170	24.358	0.470661	0.698496	0.812383	0.116452
IMR90_p38_03_16	Single cell	Senescent	2797789333	24.1427	0.482876	0.732891	0.840339	0.108261
IMR90_p38_03_17	Single cell	Senescent	2779791261	27.3742	0.529345	0.742389	0.83332	0.113998
IMR90_p15_BULK	Bulk	Primary	2837689852	22.0201	0.682135	0.892067	0.900031	0.0955439

### Sheet: Table S2
Table S2. Estimation of somatic SNV or INDEL frequency.
Sample ID	≥ 20x in cell (mapq≥40) and bulk (mapq≥20)	# somatic SNVs observed	#heterozygous SNPs SNV observed (≥20x)	#heterozygous SNPs SNV expected (≥20x)	SNV Sensitivity	# SNVs per cell	# somatic Indels observed	#heterozygous SNPs INDELs observed (≥20x)	#heterozygous SNPs INDELs expected (≥20x)	INDEL Sensitivity	# INDELs per cell
IMR90_p15_01_01	1085411162	304	578769	1090445	0.530764	1655.6	45	47854	91234	0.524519	247.99
IMR90_p15_01_05	1119637730	150	665368	1141155	0.583065	720.898	35	55264	88281	0.626001	156.673
IMR90_p15_02_02	949986935	346	434067	971013	0.447025	2556.26	55	36453	80816	0.451062	402.705
IMR90_p15_02_05	1173180562	218	662859	1200947	0.551947	1056.26	28	55815	92203	0.605349	123.699
IMR90_p15_02_06	1399428210	211	858596	1409867	0.608991	776.781	30	72422	108223	0.669192	100.507
IMR90_p15_03_01	746220482	119	328972	756471	0.434877	1150.51	19	26539	54719	0.485005	164.709
IMR90_p15_03_12	1264921477	186	761218	1299074	0.58597	787.321	39	58366	99417	0.587083	164.77
IMR90_p15_03_14	889960328	247	437613	899915	0.486283	1790.67	27	35821	64668	0.553922	171.839
IMR90_p38_01_02	1000536594	371	478485	1010626	0.473454	2457.2	98	40441	80654	0.501413	612.879
IMR90_p38_01_03	1294779563	510	815573	1314411	0.620486	1991.68	60	67423	97549	0.691171	210.352
IMR90_p38_02_08	909548797	344	369999	920428	0.401986	2951.88	49	32634	78044	0.418149	404.219
IMR90_p38_02_10	921194526	402	355477	925416	0.384127	3564.33	91	32761	77165	0.424558	730.013
IMR90_p38_02_12	1100946370	444	536375	1109952	0.483242	2618.36	47	45745	88482	0.516998	259.072
IMR90_p38_03_16	1131928296	436	570871	1147567	0.497462	2429.32	44	47667	89327	0.533624	228.547
IMR90_p38_03_17	1251871993	579	648135	1262133	0.513524	2825.76	65	54364	103881	0.52333	311.283
Genome size considered	3137454505

### Sheet: Table S3
Table S3. Exonic mutations identified in early passage and senescent cells.
Chr	Start	End	Ref	Alt	Func.refGene	Gene.refGene	ExonicFunc.refGene	AAChange.refGene	SIFT_score	SIFT_converted_rankscore	SIFT_pred	SampleID
chr1	53741411	53741411	G	A	exonic	LRP8	nonsynonymous SNV	LRP8:NM_017522:exon5:c.C511T:p.R171C,LRP8:NM_001018054:exon6:c.C898T:p.R300C,LRP8:NM_004631:exon6:c.C898T:p.R300C	0.001	0.784	D	IMR90_p15_02_05
chr1	205899084	205899084	G	T	exonic	SLC26A9	stopgain	SLC26A9:NM_052934:exon6:c.C653A:p.S218X,SLC26A9:NM_134325:exon6:c.C653A:p.S218X	.	.	.	IMR90_p38_02_12
chr1	205899084	205899084	G	T	exonic	SLC26A9	stopgain	SLC26A9:NM_052934:exon6:c.C653A:p.S218X,SLC26A9:NM_134325:exon6:c.C653A:p.S218X	.	.	.	IMR90_p38_03_16
chr1	205899084	205899084	G	T	exonic	SLC26A9	stopgain	SLC26A9:NM_052934:exon6:c.C653A:p.S218X,SLC26A9:NM_134325:exon6:c.C653A:p.S218X	.	.	.	IMR90_p38_03_17
chr1	213139091	213139091	T	G	exonic	VASH2	nonsynonymous SNV	VASH2:NM_001136475:exon3:c.T81G:p.F27L,VASH2:NM_001301056:exon4:c.T393G:p.F131L,VASH2:NM_001136474:exon5:c.T198G:p.F66L	0	0.912	D	IMR90_p15_02_02
chr1	247471828	247471828	G	A	exonic	ZNF496	nonsynonymous SNV	ZNF496:NM_001329733:exon9:c.C955T:p.P319S,ZNF496:NM_032752:exon9:c.C955T:p.P319S	0.323	0.134	T	IMR90_p38_02_12
chr1	248616705	248616711	TGCTGCG	-	exonic	OR2T2	frameshift deletion	OR2T2:NM_001004136:exon1:c.607_613del:p.C204fs*0	.	.	.	IMR90_p15_02_05
chr10	70645913	70645913	G	T	exonic	STOX1	nonsynonymous SNV	STOX1:NM_001130161:exon3:c.G2361T:p.E787D,STOX1:NM_152709:exon3:c.G2361T:p.E787D	0.676	0.045	T	IMR90_p15_03_14
chr11	6650749	6650749	C	T	exonic	DCHS1	nonsynonymous SNV	DCHS1:NM_003737:exon12:c.G5095A:p.D1699N	0.7	0.042	T	IMR90_p38_01_02
chr11	18361172	18361172	T	A	exonic	GTF2H1	nonsynonymous SNV	GTF2H1:NM_005316:exon5:c.T575A:p.I192N,GTF2H1:NM_001142307:exon6:c.T575A:p.I192N	0.001	0.912	D	IMR90_p15_02_06
chr11	65307540	65307540	G	A	exonic	LTBP3	nonsynonymous SNV	LTBP3:NM_001130144:exon24:c.C3329T:p.P1110L	0.195	0.295	T	IMR90_p38_02_12
chr11	102738793	102738793	-	T	exonic	MMP12	unknown	UNKNOWN	.	.	.	IMR90_p15_01_01
chr11	102738793	102738793	-	T	exonic	MMP12	unknown	UNKNOWN	.	.	.	IMR90_p15_02_06
chr11	113684603	113684610	CTACCTGA	-	exonic	USP28	frameshift deletion	USP28:NM_001346268:exon11:c.741_744del:p.Q248Cfs*55,USP28:NM_001301029:exon13:c.1365_1368del:p.Q456Cfs*55,USP28:NM_001346260:exon13:c.1368_1371del:p.Q457Cfs*55,USP28:NM_001346261:exon13:c.1365_1368del:p.Q456Cfs*55,USP28:NM_001346264:exon13:c.741_744del:p.Q248Cfs*55,USP28:NM_001346267:exon13:c.741_744del:p.Q248Cfs*55,USP28:NM_001346253:exon14:c.1662_1665del:p.Q555Cfs*55,USP28:NM_001346257:exon14:c…				IMR90_p38_03_17
chr12	10766125	10766125	C	T	exonic	MAGOHB	nonsynonymous SNV	MAGOHB:NM_018048:exon1:c.G7A:p.V3M	0.404	0.103	T	IMR90_p38_02_10
chr12	12815098	12815098	C	G	exonic	GPR19	nonsynonymous SNV	GPR19:NM_006143:exon4:c.G285C:p.R95S	0.011	0.555	D	IMR90_p15_03_12
chr12	56629108	56629108	C	T	exonic	SLC39A5	nonsynonymous SNV	SLC39A5:NM_001135195:exon5:c.C802T:p.H268Y,SLC39A5:NM_173596:exon7:c.C802T:p.H268Y	0	0.912	D	IMR90_p15_01_01
chr14	21992295	21992295	C	-	exonic	SALL2	frameshift deletion	SALL2:NM_005407:exon2:c.1567delG:p.A523Lfs*27,SALL2:NM_001291446:exon3:c.1162delG:p.A388Lfs*27,SALL2:NM_001291447:exon3:c.1156delG:p.A386Lfs*27				IMR90_p38_03_17
chr14	50117129	50117129	G	C	exonic	POLE2	nonsynonymous SNV	POLE2:NM_001197330:exon16:c.C1273G:p.L425V,POLE2:NM_001197331:exon17:c.C1351G:p.L451V,POLE2:NM_001348384:exon17:c.C1348G:p.L450V,POLE2:NM_001348385:exon17:c.C1120G:p.L374V,POLE2:NM_002692:exon17:c.C1351G:p.L451V	0	0.912	D	IMR90_p38_03_17
chr14	59834309	59834309	G	T	exonic	DAAM1	stopgain	DAAM1:NM_001270520:exon24:c.G2989T:p.E997X,DAAM1:NM_014992:exon24:c.G3019T:p.E1007X	.	.	.	IMR90_p38_02_08
chr14	64954468	64954468	C	A	exonic	ZBTB25	nonsynonymous SNV	ZBTB25:NM_006977:exon3:c.G481T:p.V161F,ZBTB25:NM_001304507:exon6:c.G481T:p.V161F	0.05	0.395	D	IMR90_p15_01_01
chr15	34530433	34530433	C	A	exonic	SLC12A6	nonsynonymous SNV	SLC12A6:NM_001042497:exon19:c.G2757T:p.K919N,SLC12A6:NM_005135:exon20:c.G2649T:p.K883N,SLC12A6:NM_133647:exon20:c.G2802T:p.K934N,SLC12A6:NM_001042494:exon21:c.G2625T:p.K875N,SLC12A6:NM_001042495:exon21:c.G2625T:p.K875N,SLC12A6:NM_001042496:exon21:c.G2775T:p.K925N	0.001	0.784	D	IMR90_p15_03_14
chr15	48435116	48435116	G	A	exonic	MYEF2	nonsynonymous SNV	MYEF2:NM_001301210:exon16:c.C1720T:p.R574C,MYEF2:NM_016132:exon17:c.C1792T:p.R598C	0	0.912	D	IMR90_p38_03_16
chr15	75968471	75968471	G	T	exonic	CSPG4	nonsynonymous SNV	CSPG4:NM_001897:exon10:c.C6389A:p.P2130Q	0.029	0.457	D	IMR90_p38_01_03
chr15	79606233	79606233	C	A	exonic	TMED3	stopgain	TMED3:NM_001301203:exon2:c.C303A:p.C101X,TMED3:NM_001330376:exon2:c.C303A:p.C101X,TMED3:NM_007364:exon2:c.C303A:p.C101X	.	.	.	IMR90_p15_01_01
chr15	100871108	100871108	C	A	exonic	ADAMTS17	nonsynonymous SNV	ADAMTS17:NM_139057:exon3:c.G602T:p.C201F	0.001	0.784	D	IMR90_p38_02_08
chr15	101910686	101910686	G	C	exonic	PCSK6	unknown	UNKNOWN				IMR90_p15_01_01
chr15	101933500	101933500	C	T	exonic	PCSK6	unknown	UNKNOWN	0	0.912	D	IMR90_p15_02_05
chr16	1453254	1453254	C	T	exonic	UNKL	nonsynonymous SNV	UNKL:NM_001037125:exon3:c.G379A:p.A127T,UNKL:NM_001193388:exon3:c.G379A:p.A127T	0.282	0.175	T	IMR90_p38_03_16
chr16	1453254	1453254	C	T	exonic	UNKL	nonsynonymous SNV	UNKL:NM_001037125:exon3:c.G379A:p.A127T,UNKL:NM_001193388:exon3:c.G379A:p.A127T	0.282	0.175	T	IMR90_p38_03_17
chr16	57847634	57847634	-	TGCAGGTG	exonic	LOC388282	frameshift insertion	LOC388282:NM_001278081:exon2:c.137_138insTGCAGGTG:p.Q46Hfs*34	.	.	.	IMR90_p38_03_16
chr16	67290466	67290466	G	T	exonic	SLC9A5	nonsynonymous SNV	SLC9A5:NM_001323972:exon5:c.G703T:p.A235S,SLC9A5:NM_001323971:exon6:c.G1006T:p.A336S,SLC9A5:NM_001323973:exon6:c.G1006T:p.A336S,SLC9A5:NM_001323974:exon6:c.G121T:p.A41S,SLC9A5:NM_001323975:exon6:c.G121T:p.A41S,SLC9A5:NM_004594:exon6:c.G1006T:p.A336S	0.882	0.025	T	IMR90_p38_02_10
chr16	67290466	67290466	G	T	exonic	SLC9A5	nonsynonymous SNV	SLC9A5:NM_001323972:exon5:c.G703T:p.A235S,SLC9A5:NM_001323971:exon6:c.G1006T:p.A336S,SLC9A5:NM_001323973:exon6:c.G1006T:p.A336S,SLC9A5:NM_001323974:exon6:c.G121T:p.A41S,SLC9A5:NM_001323975:exon6:c.G121T:p.A41S,SLC9A5:NM_004594:exon6:c.G1006T:p.A336S	0.882	0.025	T	IMR90_p38_03_17
chr16	85813330	85813330	-	CAG	exonic	EMC8	nonframeshift insertion	EMC8:NM_006067:exon5:c.616_617insCTG:p.A205_V206insA				IMR90_p38_01_02
chr17	43531143	43531143	A	C	exonic	PLEKHM1	nonsynonymous SNV	PLEKHM1:NM_014798:exon7:c.T2075G:p.L692W	0.002	0.721	D	IMR90_p38_01_03
chr17	47781579	47781579	G	T	exonic	SLC35B1	nonsynonymous SNV	SLC35B1:NM_001278784:exon6:c.C337A:p.L113M,SLC35B1:NM_005827:exon6:c.C649A:p.L217M	0	0.912	D	IMR90_p15_01_05
chr18	7049237	7049237	T	C	exonic	LAMA1	nonsynonymous SNV	LAMA1:NM_005559:exon5:c.A608G:p.N203S	0	0.912	D	IMR90_p15_03_14
chr19	4538511	4538511	C	T	exonic	LRG1	nonsynonymous SNV	LRG1:NM_052972:exon2:c.G485A:p.G162D	0.049	0.398	D	IMR90_p15_01_01
chr19	4544265	4544265	C	A	exonic	SEMA6B	nonsynonymous SNV	SEMA6B:NM_032108:exon17:c.G2015T:p.G672V	.	.	.	IMR90_p38_03_17
chr19	8175765	8175765	C	T	exonic	FBN3	nonsynonymous SNV	FBN3:NM_001321431:exon34:c.G4297A:p.G1433S,FBN3:NM_032447:exon34:c.G4297A:p.G1433S	0.002	0.721	D	IMR90_p38_03_16
chr19	11577088	11577088	G	T	exonic	ELAVL3	nonsynonymous SNV	ELAVL3:NM_001420:exon3:c.C232A:p.Q78K,ELAVL3:NM_032281:exon3:c.C232A:p.Q78K	0.143	0.268	T	IMR90_p15_02_06
chr19	30313502	30313502	G	T	exonic	CCNE1	nonsynonymous SNV	CCNE1:NM_001322259:exon10:c.G967T:p.D323Y,CCNE1:NM_001322261:exon10:c.G955T:p.D319Y,CCNE1:NM_001322262:exon10:c.G1057T:p.D353Y,CCNE1:NM_001238:exon11:c.G1102T:p.D368Y	0.006	0.721	D	IMR90_p38_02_10
chr19	48800441	48800441	C	G	exonic	CCDC114	nonsynonymous SNV	CCDC114:NM_144577:exon14:c.G1805C:p.R602T	0.05	0.395	D	IMR90_p38_02_10
chr19	48800441	48800441	C	G	exonic	CCDC114	nonsynonymous SNV	CCDC114:NM_144577:exon14:c.G1805C:p.R602T	0.05	0.395	D	IMR90_p38_02_12
chr19	48800441	48800441	C	G	exonic	CCDC114	nonsynonymous SNV	CCDC114:NM_144577:exon14:c.G1805C:p.R602T	0.05	0.395	D	IMR90_p38_03_16
chr19	56372821	56372821	G	T	exonic	NLRP4	nonsynonymous SNV	NLRP4:NM_134444:exon4:c.G1926T:p.E642D	0.028	0.461	D	IMR90_p15_02_05
chr2	100210135	100210135	T	C	exonic	AFF3	nonsynonymous SNV	AFF3:NM_001025108:exon14:c.A2063G:p.K688R,AFF3:NM_002285:exon14:c.A1988G:p.K663R	1	0.01	T	IMR90_p15_02_02
chr2	111415163	111415163	C	T	exonic	BUB1	nonsynonymous SNV	BUB1:NM_001278616:exon13:c.G1516A:p.A506T,BUB1:NM_001278617:exon14:c.G1576A:p.A526T,BUB1:NM_004336:exon14:c.G1576A:p.A526T	0.199	0.223	T	IMR90_p15_02_02
chr2	219507505	219507505	A	G	exonic	ZNF142	nonsynonymous SNV	ZNF142:NM_001105537:exon8:c.T3734C:p.L1245S	0.15	0.246	T	IMR90_p15_02_02
chr21	42598257	42598257	T	C	exonic	BACE2	nonsynonymous SNV	BACE2:NM_012105:exon2:c.T377C:p.I126T,BACE2:NM_138991:exon2:c.T377C:p.I126T,BACE2:NM_138992:exon2:c.T377C:p.I126T	0.024	0.524	D	IMR90_p38_03_17
chr22	30414024	30414024	G	A	exonic	MTMR3	nonsynonymous SNV	MTMR3:NM_021090:exon16:c.G1783A:p.A595T,MTMR3:NM_153050:exon16:c.G1783A:p.A595T,MTMR3:NM_153051:exon16:c.G1783A:p.A595T	0.234	0.201	T	IMR90_p38_01_02
chr22	32587099	32587099	C	G	exonic	RFPL2	nonsynonymous SNV	RFPL2:NM_006605:exon2:c.G614C:p.G205A,RFPL2:NM_001159545:exon4:c.G527C:p.G176A,RFPL2:NM_001159546:exon4:c.G527C:p.G176A,RFPL2:NM_001098527:exon5:c.G797C:p.G266A	0.027	0.538	D	IMR90_p38_01_03
chr3	37523064	37523064	G	T	exonic	ITGA9	nonsynonymous SNV	ITGA9:NM_002207:exon4:c.G510T:p.Q170H	0.073	0.388	T	IMR90_p38_03_16
chr3	48627033	48627033	G	T	exonic	COL7A1	nonsynonymous SNV	COL7A1:NM_000094:exon16:c.C2169A:p.H723Q	0.139	0.257	T	IMR90_p15_01_01
chr3	52407063	52407063	A	G	exonic	DNAH1	nonsynonymous SNV	DNAH1:NM_015512:exon44:c.A6979G:p.I2327V	0.291	0.149	T	IMR90_p38_03_17
chr3	53220652	53220652	-	G	exonic	PRKCD	frameshift insertion	PRKCD:NM_212539:exon13:c.1294dupG:p.D434Gfs*12,PRKCD:NM_001316327:exon14:c.1294dupG:p.D434Gfs*12,PRKCD:NM_006254:exon14:c.1294dupG:p.D434Gfs*12	.	.	.	IMR90_p38_02_10
chr3	126452012	126452012	C	A	exonic	CHCHD6	nonsynonymous SNV	CHCHD6:NM_001320610:exon4:c.C358A:p.L120M,CHCHD6:NM_032343:exon4:c.C358A:p.L120M	0.021	0.501	D	IMR90_p38_01_02
chr5	58270555	58270555	A	T	exonic	PDE4D	nonsynonymous SNV	PDE4D:NM_001197222:exon10:c.T1694A:p.V565E,PDE4D:NM_001197223:exon10:c.T1493A:p.V498E,PDE4D:NM_001197221:exon11:c.T1460A:p.V487E,PDE4D:NM_001104631:exon15:c.T2366A:p.V789E,PDE4D:NM_001197218:exon15:c.T2174A:p.V725E,PDE4D:NM_001197219:exon15:c.T2000A:p.V667E,PDE4D:NM_001197220:exon15:c.T1976A:p.V659E,PDE4D:NM_006203:exon15:c.T1958A:p.V653E,PDE4D:NM_001165899:exon17:c.T2183A:p.V728E,PDE4D:NM_001349…	0.091	0.318	T	IMR90_p38_02_12
chr5	58270555	58270555	A	T	exonic	PDE4D	nonsynonymous SNV	PDE4D:NM_001197222:exon10:c.T1694A:p.V565E,PDE4D:NM_001197223:exon10:c.T1493A:p.V498E,PDE4D:NM_001197221:exon11:c.T1460A:p.V487E,PDE4D:NM_001104631:exon15:c.T2366A:p.V789E,PDE4D:NM_001197218:exon15:c.T2174A:p.V725E,PDE4D:NM_001197219:exon15:c.T2000A:p.V667E,PDE4D:NM_001197220:exon15:c.T1976A:p.V659E,PDE4D:NM_006203:exon15:c.T1958A:p.V653E,PDE4D:NM_001165899:exon17:c.T2183A:p.V728E,PDE4D:NM_001349…	0.091	0.318	T	IMR90_p38_03_17
chr5	177546883	177546883	C	T	exonic	N4BP3	nonsynonymous SNV	N4BP3:NM_015111:exon2:c.C299T:p.T100I	0.009	0.574	D	IMR90_p38_03_16
chr6	26056283	26056283	C	G	exonic	HIST1H1C	nonsynonymous SNV	HIST1H1C:NM_005319:exon1:c.G374C:p.G125A	0.92	0.023	T	IMR90_p38_01_03
chr6	32157642	32157642	-	C	exonic	PBX2	frameshift insertion	PBX2:NM_002586:exon1:c.50dupG:p.L18Pfs*23	.	.	.	IMR90_p15_01_01
chr6	33236944	33236944	G	T	exonic	VPS52	nonsynonymous SNV	VPS52:NM_001289174:exon5:c.C194A:p.A65D,VPS52:NM_001289175:exon6:c.C20A:p.A7D,VPS52:NM_001289176:exon6:c.C20A:p.A7D,VPS52:NM_022553:exon6:c.C395A:p.A132D	0.26	0.165	T	IMR90_p15_03_14
chr7	102016727	102016727	C	T	exonic	LOC100289561	nonsynonymous SNV	LOC100289561:NM_001242713:exon4:c.C211T:p.P71S,LOC100289561:NM_001347879:exon4:c.C211T:p.P71S,LOC100289561:NM_001347880:exon4:c.C211T:p.P71S				IMR90_p38_02_10
chr9	140919607	140919607	A	G	exonic	CACNA1B	nonsynonymous SNV	CACNA1B:NM_000718:exon20:c.A3269G:p.E1090G,CACNA1B:NM_001243812:exon20:c.A3269G:p.E1090G	0.012	0.574	D	IMR90_p38_01_03
